# ACB1801 enhances tumor immunogenicity by targeting glycolysis/ferroptosis vulnerability and activating STAT1-signaling to overcome anti-PD-1 resistance in MSS colorectal cancer

**DOI:** 10.64898/2026.02.23.707369

**Authors:** Ruize Gao, Kris Van Moer, Coralie Pulido, Anaïs Oudin, Chenxi Li, Margaux Poussard, Teresa L. Ramos, Diane Murera, Elisabetta Bartolini, Annette Ives, Marine Gerbé de Thoré, Michele Mondini, Eric Deutsch, Guy Berchem, Christian Auclair, Bassam Janji

**Affiliations:** Tumor Immunotherapy and Microenvironment (TIME) group; Department of Cancer Research, Luxembourg Institute of Health, 6A, Rue Nicolas-Ernest Barblé, L-1210 Luxembourg City, Luxembourg; Animal Experimental Core Facility, Department of Cancer Research, Luxembourg Institute of Health, 29, rue Henri Koch, L-4354 Esch-sur-Alzette, Luxembourg; Faculty of Science, Technology and Medicine, University of Luxembourg, 2 place de l’Université, L-4365 Esch-sur-Alzette, Luxembourg; AC Bioscience SA. Biopôle Route de la Corniche 4 – Lysine. CH-1066 Epalinges, Switzerland; Gustave Roussy, Université Paris-Saclay, INSERM U1030, Villejuif, France; Department of Hemato-Oncology, Centre Hospitalier du Luxembourg, Luxembourg L-1210, Luxembourg; Department of Life Sciences and Medicine (DLSM), University of Luxembourg, Esch-sur-Alzette, Luxembourg; AC BioTech, Villejuif BioPark, Cancer Campus, F-94800 Villejuif, France

**Keywords:** Microsatellite stable colorectal cancer, harmine derivative ACB1801, immune checkpoint blockade, MHC-I antigen presentation, CXCL10, glycolysis, ferroptosis, tumor microenvironment

## Abstract

**Background:** Immune checkpoint blockade (ICB) therapies demonstrate low efficacy in microsatellite stable (MSS) colorectal cancer (CRC) due to an immune-desert tumor microenvironment (TME) characterized by low antigen presentation and limited tumor-infiltrating lymphocytes (TILs).

Harmine, a natural small-molecule and its promising derivatives ACB1801 have shown anti-tumor potential in preclinical models; however, their potential to reprogram the TME and overcome ICB resistance in MSS CRC remains unexplored. This study investigates whether and how ACB1801 can reshape TME to sensitize MSS CRC to ICB therapies.

**Methods:** We used the CT26 MSS colorectal cancer mouse model to evaluate the ability of the harmine derivative ACB1801 to enhance the efficacy of anti-PD-1 therapy. To characterize its mode of action, we performed immune landscape analysis and transcriptomic profiling of both CD45- and CD45+ tumor-derived cells. In parallel, mechanistic studies were conducted in vitro using mouse and human MSS CRC cell lines.

**Results:** We demonstrate that the harmine derivative ACB1801 enhances the effectiveness of anti-PD-1 therapy in an MSS CRC mouse model. Combination therapy significantly increased CD8+ T cell infiltration and reduced regulatory T-cell (Treg) density in the TME. Transcriptomic profiling of CRC cells isolated from tumors treated with either anti-PD-1 alone or in combination with ACB1801 revealed significant enrichment of metabolic pathways in the combination group, characterized by reduced glycolysis and enhanced ferroptosis signatures. These findings were supported by in vitro data showing that ACB1801 reduces tumor cell glycolytic activity and promotes ferroptotic vulnerability. Mechanistically, ACB1801 induced STAT1 signaling, promoted CXCL10 release, and enhanced major histocompatibility complex class I (MHC-I)-dependent antigen presentation on tumor cells, thereby increasing tumor susceptibility to anti-PD-1 therapy.

**Conclusion:** Collectively, our findings indicate that combination therapy with harmine derivatives and ICBs represents a promising strategy for treating MSS CRC patients.
