## Supplementary material for "ACB1801 enhances tumor immunogenicity by targeting glycolysis/ferroptosis vulnerability and activating STAT1-signaling to overcome anti-PD-1 resistance in MSS colorectal cancer": Table 1

### Sheet: Sheet1
Table 1
Primers for Mouse MHC-I-related genes
mRpl19-F	5’-CTCGTTGCCGGAAAAACA-3’
mRpl19-R	5’-TCATCCAGGTCACCTTCTCA-3’
mTap1-F	5’-GACTCCTTGCTCTCCACTCAGT-3’
mTap1-R	5’-AACGCTGTCACCGTTCCAGGAT-3’
mTap2-F	5’-CCTGGGATACGAAAAGGAGACG-3’
mTap2-R	5’-TATCTAGTCATACGGAGGGTGA-3’
mB2m-F	5’-CGGCCATACTGTCATGCTTAACTC-3’
mB2m-R	5’-AGCCGAACATACTGAACTGCTACG-3’
mStat1-F	5’-GCCTCTCATTGTCACCGAAGAAC-3’
mStat1-R	5’-TGGCTGACGTTGGAGATCACCA-3’
mNlrc5-F	5’-CTTCCCGCCTCTCCTTCCACAAT-3’
mNlrc5-R	5’-CTCCACCTGCCCACATCCTACCA-3’
mCxcl10-F	5’-GGCTCGCAGGGATGATTTCAA-3’
mCxcl10-R	5’-CCAAGTGCTGCCGTCATTTTC-3’
Primers for human HLA-A, B, C-related genes
hRPL19-F	5’-GATGCCGGAAAAACACCTTG-3’
hRPL19-R	5’-TGGCTGTACCCTTCCGCTT-3’
hTAP1-F	5’-GCAGTCAACTCCTGGACCACTA-3’
hTAP1-R	5’-CAAGGTTCCCACTGCTTACAGC-3’
hTAP2-F	5’-TCTTGCGAAGCCTGGTGAAAGTG-3’
hTAP2-R	5’-ACTTCCTGATGGCGGGTGTTGT-3’
hB2M-F	5’-CTGGGTTTCATCCATCCGACA-3’
hB2M-R	5’-TTCACACGGCAGGCATACTCATC-3’
hCXCL10-F	5’-GGTGAGAAGAGATGTCTGAATCC-3’
hCXCL10-R	5’-GTCCATCCTTGGAAGCACTGCA-3’
hSTAT1-F	5’-ATGGCAGTCTGGCGGCTGAATT-3’
hSTAT1-R	5’-CCAAACCAGGCTGGCACAATTG-3’
hNLRC5-F	5’-AGTGGCTCTTCCGCTTGGACAT-3’
hNLRC5-R	5’-CGGAACCCTAAGAACTTGGCTG-3’
Primers for mouse Glycolysis-related genes
mGapdh-F	5’-CATCACTGCCACCCAGAAGACTG-3’
mGapdh-R	5’-ATGCCAGTGAGCTTCCCGTTCAG-3’
mHk2-F	5’-CCCTGTGAAGATGTTGCCCACT-3’
mHk2-R	5’-CCTTCGCTTGCCATTACGCACG-3’
mLdha-F	5’-ACGCAGACAAGGAGCAGTGGAA-3’
mLdha-R	5’-ATGCTCTCAGCCAAGTCTGCCA-3’
mPdk1-F	5’-CCACTGAGGAAGATCGACAGAC-3’
mPdk1-R	5’-AGAGGCGTGATATGGGCAATCC-3’
mSlc16a1-F	5’-GACCATTGTGGAATGCTGCCCT-3’
mSlc16a1-R	5’-CGATGATGAGGATCACGCCACA-3’
mSlc16a3-F	5’-TCCATCCTGCTGGCTATGCTCT-3’
mSlc16a3-R	5’-CAGAAGGACGCAGCCACCATTC-3’
mGlut1-F	5’-GCTTCTCCAACTGGACCTCAAAC-3’
mGlut1-R	5’-ACGAGGAGCACCGTGAAGATGA-3’
mGlut2-F	5’-GTTGGAAGAGGAAGTCAGGGCA-3’
mGlut2-R	5’-ATCACGGAGACCTTCTGCTCAG-3’
mEno1-F	5’-TACCGCCACATTGCTGACTTGG-3’
mEno1-R	5’-GCTTGTTGCCAGCATGAGAACC-3’
mPck2-F	5’-AACGTGGCTGAGACCAGTGATG-3’
mPck2-R	5’-AAGCGCGAGTTTGGATGTGCAC-3’
mPfkl-F	5’-CCATCAGCAACAATGTGCCTGG-3’
mPfkl-R	5’-TGAGGCTGACTGCTTGATGCGA-3’
Primers for human Glycolysis-related genes
hGAPDH-F	5’-GTCTCCTCTGACTTCAACAGCG-3’
hGAPDH-R	5’-ACCACCCTGTTGCTGTAGCCAA-3’
hHK2-F	5’-GAGTTTGACCTGGATGTGGTTGC-3’
hHK2-R	5’-CCTCCATGTAGCAGGCATTGCT-3’
hLDHA-F	5’-GGATCTCCAACATGGCAGCCTT-3’
hLDHA-R	5’-AGACGGCTTTCTCCCTCTTGCT-3’
hPDK1-F	5’-CATGTCACGCTGGGTAATGAGG-3’
hPDK1-R	5’-CTCAACACGAGGTCTTGGTGCA-3’
hSLC16A1-F	5’-TTGTTGGTGGCTGCTTGTCAGG-3’
hSLC16A1-R	5’-TCATGGTCAGAGCTGGATTCAAG-3’
hSLC16A3-F	5’-CCACAAGTTCTCCAGTGCCATTG-3’
hSLC16A3-R	5’-CGCCAGGATGAACACGTACATG-3’
hGLUT1-F	5’-TTGCAGGCTTCTCCAACTGGAC-3’
hGLUT1-R	5’-CAGAACCAGGAGCACAGTGAAG-3’
hGLUT2-F	5’-ATGTCAGTGGGACTTGTGCTGC-3’
hGLUT2-R	5’-AACTCAGCCACCATGAACCAGG-3’
hENO1-F	5’-TGTTCCTTCCAGGTGTCTC-3’
hENO1-R	5’-CGTTCAGTTTCTTGCTAACCA-3’
hPCK2-F	5’-TAGTGCCTGTGGCAAGACCAAC-3’
hPCK2-R	5’-GAAGCCGTTCTCAGGGTTGATG-3’
hPFKL-F	5’-AAGAAGTAGGCTGGCACGACGT-3’
hPFKL-R	5’-GCGGATGTTCTCCACAATGGAC-3’
Primers for human ferroptosis-related genes
hSLC7A11-F	5’-TCCTGCTTTGGCTCCATGAACG-3’
hSLC7A11-R	5’-AGAGGAGTGTGCTTGCGGACAT-3’
hATF4-F	5’-TTCTCCAGCGACAAGGCTAAGG-3’
hATF4-R	5’-CTCCAACATCCAATCTGTCCCG-3’
hNRF2-F	5’-CACATCCAGTCAGAAACCAGTGG-3’
hNRF2-R	5’-GGAATGTCTGCGCCAAAAGCTG-3’
hGPX4-F	5’-ACAAGAACGGCTGCGTGGTGAA-3’
hGPX4-R	5’-GCCACACACTTGTGGAGCTAGA-3’
hENO1-F	5’-TGTTCCTTCCAGGTGTCTC-3’
hENO1-R	5’-CGTTCAGTTTCTTGCTAACCA-3’
hLCN2-F	5’-CCACCTCAGACCTGATCCCA-3’
hLCN2-R	5’-CCCCTGGAATTGGTTGTCCTG-3’
hGCLC-F	5’-GGAAGTGGATGTGGACACCAGA-3’
hGCLC-R	5’-GCTTGTAGTCAGGATGGTTTGCG-3’
hGCLM-F	5’-TCTTGCCTCCTGCTGTGTGATG-3’
hGCLM-R	5’-TTGGAAACTTGCTTCAGAAAGCAG-3’
hHSPA5-F	5’-CTGTCCAGGCTGGTGTGCTCT-3’
hHSPA5-R	5’-CTTGGTAGGCACCACTGTGTTC-3’
hAIFM2-F	5’-GACTCCTTCCACCACAATGTGG-3’
hAIFM2-R	5’-CAGCACCATCTGGTTCTTCAGG-3’
hSLC3A2-F	5’-CCAGAAGGATGATGTCGCTCAG-3’
hSLC3A2-R	5’-GAGTAAGGTCCAGAATGACACGG-3’
Primers for mouse ferroptosis-related genes
mSlc7a11-F	5’-CTTTGTTGCCCTCTCCTGCTTC-3’
mSlc7a11-R	5’-CAGAGGAGTGTGCTTGTGGACA-3’
mAtf4-F	5’-AACCTCATGGGTTCTCCAGCGA-3’
mAtf4-R	5’-CTCCAACATCCAATCTGTCCCG-3’
mNrf2-F	5’-TCTTGGAGTAAGTCGAGAAGTGT-3’
mNrf2-R	5’-GTTGAAACTGAGCGAAAAAGGC-3’
mGpx4-F	5’-CCTCTGCTGCAAGAGCCTCCC-3’
mGpx4-R	5’-CTTATCCAGGCAGACCATGTGC-3’
mEno1-F	5’-TACCGCCACATTGCTGACTTGG-3’
mEno1-R	5’-GCTTGTTGCCAGCATGAGAACC-3’
mLcn2-F	5’-ATGTCACCTCCATCCTGGTCAG-3’
mLcn2-R	5’-GCCACTTGCACATTGTAGCTCTG-3’
mGclc-F	5’-ACACCTGGATGATGCCAACGAG-3’
mGclc-R	5’-CCTCCATTGGTCGGAACTCTAC-3’
mGclm-F	5’-TCCTGCTGTGTGATGCCACCAG-3’
mGclm-R	5’-GCTTCCTGGAAACTTGCCTCAG-3’
mHspa5-F	5’-TGTCTTCTCAGCATCAAGCAAGG-3’
mHspa5-R	5’-CCAACACTTCCTGGACAGGCTT-3’
mAifm2-F	5’-GCGACCTTCAAGGACAACTTCC-3’
mAifm2-R	5’-GCCAGGATAAGATGTGAGAAGGG-3’
mSlc3a2-F	5’-GAGCGTACTGAATCCCTAGTCAC-3’
mSlc3a2-R	5’-GCTGGTAGAGTCGGAGAAGATG-3’
siRNAs (Horizon Discovery)
ON-TARGET plus Non-targeting Control Pool	D-001810-10-05, Horizon Discovery
ON-TARGET plus Human NLRC5 siRNA (LQ-018267-02-0005, Horizon Discovery)	siNLRC5#11: J-018267-11-0005
	siNLRC5#12: J-018267-12-0005
ON-TARGET plus Mouse Nlrc5 siRNA (LQ-067620-01-0005, Horizon Discovery)	siNlrc5#17: J-067620-17-0005
	siNlrc5#18: J-067620-18-0005
ON-TARGET plus Human STAT1 siRNA (LQ-003543-00-0005, Horizon Discovery)	siSTAT1#7: J-003543-07-0005
	siSTAT1#8: J-003543-08-0005
ON-TARGET plus Mouse Stat1 siRNA (LQ-058881-00-0005, Horizon Discovery)	siStat1#8: J-058881-09-0005
	siStat1#9: J-058881-12-0005
